# Identification of two pathways mediating protein targeting from ER to lipid droplets

**DOI:** 10.1101/2021.09.14.460330

**Authors:** Jiunn Song, Arda Mizrak, Chia-Wei Lee, Marcelo Cicconet, Zon Weng Lai, Chieh-Han Lu, Stephanie E. Mohr, Robert V. Farese, Tobias C. Walther

## Abstract

Pathways localizing proteins to their sites of action within a cell are essential for eukaryotic cell organization and function. Although mechanisms of protein targeting to many organelles have been defined, little is known about how proteins, such as key metabolic enzymes, target from the ER to cellular lipid droplets (LDs). Here, we identify two distinct pathways for ER-to-LD (ERTOLD) protein targeting: early ERTOLD, occurring during LD formation, and late ERTOLD, targeting mature LDs after their formation. By using systematic, unbiased approaches, we identified specific membrane-fusion machinery, including regulators, a tether, and SNARE proteins, that are required for late ERTOLD targeting. Components of this fusion machinery localize to LD-ER interfaces and appear to be organized at ER exit sites (ERES) to generate ER-LD membrane bridges. We also identified multiple cargoes for early and late ERTOLD. Collectively, our data provide a new model for how proteins target LDs from the ER.

**HIGHLIGHTS:**

- Proteins localize to LDs either during formation or later through ER-LD bridges
- Specific membrane fusion machinery localizes to LDs and mediates protein targeting
- Specific ER exit site proteins associate with LDs and participate in ERTOLD targeting
- Proteomic studies reveal cargoes for early and late ERTOLD targeting
