## Supplemental Table 2 for "Identification of two pathways mediating protein targeting from ER to lipid droplets"

### Sheet: Plasmid for transfection
Gateway Cloning
Plasmid	PCR template	Primer (forward)	Primer (reverse)
pAG-GPAT4	pAC-GPAT4 (Wilfling et al., 2013)	CACC ATGATCGCCGTGCTGTTGGACATATTC	TTAGGTGGAGTCCGACTTCAGCCG
pA-Ldsdh1-G	gBlock Gene Fragment Synthesis (Integrated DNA Technologies): CACC+gene sequence from flybase.org (FBgn0029994) excluding the stop codon
pA-HSD17B11-G	gBlock Gene Fragment Synthesis (Integrated DNA Technologies): CACC+gene sequence from flybase.org (FBgn0032910) excluding the stop codon
pA-LDAH-G	gBlock Gene Fragment Synthesis (Integrated DNA Technologies): CACC+gene sequence from flybase.org (FBgn0035206) excluding the stop codon
pAG-Ubxd8	gBlock Gene Fragment Synthesis (Integrated DNA Technologies): CACC+gene sequence from flybase.org (FBgn0025608)
pAHalo/mCherry-Rab1	gBlock Gene Fragment Synthesis (Integrated DNA Technologies): CACC+gene sequence from flybase.org (FBgn0285937)
pAG-Rint1	Drosophila Genomics Resource Center (GH01880)	CACC ATGCATGCAGAACTCAGCGAAATGG	AAACATCTTTATGTCCATCCTCCGCT
pAHalo-Syx5-1-445	Drosophila Genomics Resource Center (SD07852)	CACC ATGCAAACCCGAAGACGCCTTCATC	TTAGCGATTTTTGGAGACGGATTGAAAG
pA-αSNAP-G	gBlock Gene Fragment Synthesis (Integrated DNA Technologies): CACC+gene sequence from flybase.org (FBgn0250791) excluding the stop codon
pAHalo-NSF	Drosophila Genomics Resource Center (RE33604)	CACC ATGGCTTATATTTTGAAGGCCACCAAA	CTGCCGCGCCACCATGTCGAGA
pAC-Sec61β	pAG-Sec61β (Wilfling et al., 2013)	CACC ATGCCCGCTCCAGCCAGTTCAACG	TTAAGAACGATTGTATTTGCCCCAAATG
pAC-Lsd1	pAC-Lsd1 (Wilfling et al., 2013)	CACC ATGGCAACTGCAACCAGCGGCAGTG	CTAGTAGACGCCGTTGATGTTATTGTG
pA-CGI-58-C	pA-CGI-58-C (Wilfling et al., 2013)	CACC ATGCTGCGTGCCGTGGAGAAGAAG	CTTCGGTTTGATGTTCGCCGCCAG
pAC-CCT1	pAC-CCT1 (Krahmer et al., 2011)	CACC ATGGCCACCTCATCGATACTCGCC	TCAATTGCTTCGACGCTCGTACTCC
pA-Sar1-G/Halo	gBlock Gene Fragment Synthesis (Integrated DNA Technologies): CACC+gene sequence from flybase.org (FBgn0038947) excluding the stop codon
pA-Sec23-G	Drosophila Genomics Resource Center (RE35250)	CACC ATGACCACCTACGAGGAGTTCATCC	TGTGGTGGTGGACACAGCCAGC
pAG-LPCAT	pAC-LPCAT (Krahmer et al., 2013)	CACC ATGACAACGTCGACAATTAAGC	TCAGTTCTCGGCCGTTGTGACGACTG
pA-ACSL5-G	pAC-ACSL5 (Krahmer et al., 2013)	CACC ATGACGCCAGAGAAATCGGTTATG	ATCCAGGTGTTTATACATATCCTCC
pA-DHRS7B-G	gBlock Gene Fragment Synthesis (Integrated DNA Technologies): CACC+gene sequence from flybase.org (FBgn0027583) excluding the stop codon
pA-G-REEPA-RE	gBlock Gene Fragment Synthesis (Integrated DNA Technologies): CACC+gene sequence from flybase.org (FBgn0261564; RE isoform).
Restriction-Ligation Cloning
Plasmid	Backbone	PCR template for insert	Primer (forward)	Primer (reverse)
pA-Halo-W	pAGW	pSMART-Halo-Plin3 (Chung et al., 2019)	GCACA GATATC G AGGCCT GTCTAGAGAAGCCC GCCACC atggcagaaatcggtactg	GCACA ACCGGT G gccggaaatctcgagcgtcgac
pAW-Halo	pAWG	pSMART-Halo-Plin3 (Chung et al., 2019)	GCACA GAGCTC CGCCACC atggcagaaatcggtactg	GCACA ACCGGT G TCA gccggaaatctcgagcgtcgacag
pAW-mScarlet-I	pAWG	pmScarlet-i_C1 (Bindels et al., 2017)	GCACA AGGCCT GTCTAGAGAAGCCC GCCACC ATGAAGGAGTTCATGCGGTTCAAGG	GCACA ACCGGT G CTTGTACAGCTCGTCCATGCCGC
pActin-mCherry-C1	pmCherry-C1 (Clontech 632524)	pAGW	GCACA ATTAAT AAAATCGATTACCTATTTTTTATGAATGAATATTTGC	GCACA GCTAGC AGACAGGCCTCGATATCTGGATCCG
pA-mC-Sec16	pActin-mCherry-C1	Drosophila Genomics Resource Center (LP14866)	GCACA CTCGAG GT ATGTTGCACAATAATGCGCCCTGGC	GCACA CCCGGG CTA CGCCGGTGCAGATGACGGGACAG
Site-directed mutagenesis
Mutation	Primer (forward)	Primer (reverse)
Rab1-N124I	gBlock Gene Fragment Synthesis (Integrated DNA Technologies): CACC + gene sequence from flybase.org (FBgn0285937), with nucleotide #371 changed from A to C
NSF-E329Q	CTACATATCATCATCTTCGAC C AGATCGATGCCATTTGCAAG	CTTGCAAATGGCATCGATCT G GTCGAAGATGATGATATGTAG
Sar1-T34N	CCTGGATAATGCTGGCAAAA A CACACTCTTGCATATGCTC	GAGCATATGCAAGAGTGTG T TTTTGCCAGCATTATCCAGG
Sar1-H74G	CTACATTCGACTTGGGTGGC GG CACTCAGGCACGACGCGTC	GACGCGTCGTGCCTGAGTG CC GCCACCCAAGTCGAATGTAG

### Sheet: Plasmids for cell lines
Stable cell line overexpressing EGFP-GPAT4
Plasmid	PCR template	Primer (forward)	Primer (reverse)
pAG-GPAT4-T2A-PuroR	pAC-GPAT4 (Wilfling et al., 2013) (Left fragment containing GPAT4)	CACC ATGATCGCCGTGCTGTTGGACATATTC	CTTCCTCTGCCCTCaagcttGGTGGAGTCCGACTTCAGCCG
	pAc5-STABLE-Puro (González et al., 2011) (Right fragment containing T2A-PuroR)	CTTCCTCTGCCCTCaagcttGGTGGAGTCCGACTTCAGCCG	TCAGGCACCGGGCTTGCGGGTCATG
Left and right fragments were combined using overlapping PCR, inserted into pENTR-D-TOPO vector, and cloned into the destination vector pAGW using Gateway cloning (LR cloning).
CRISPR cell lines (knock-out and knock-in cells)
Plasmid	PCR template	Primer (forward)	Primer (reverse)
Seipin knock-out cells
Pl18 (Cas9 and guide) (Housden et al., 2016)	-	GTTCG CGCCCTGGATCCTCTGGGTC	AAAC GACCCAGAGGATCCAGGGCG C
EGFP-GPAT4 knock-in cells
Pl18 (Cas9 and guide) (Housden et al., 2016)	-	CTTCG CATATTCTGGATCCCCATCG	AAAC CGATGGGGATCCAGAATATG C
pBH-donor vector DNA (using BsaI) (Housden and Perrimon, 2016)	S2 genomic DNA (left homology arm)	TAGT GGTCTC T GACC CCTCATGTAATCGGCTTCGTGGC	TAGT GGTCTC T GAAC TTTACATTTGTGTCATGCGACATTAG
	pAGW (insert)	TAGT GGTCTC T GTTC ATGGTGAGCAAGGGCGAGGAGCTG	TAGT GGTCTC T GCCC CC tgagccaccccctccgctcccgcctccaccagaccctccgccacc CTTGTACAGCTCGTCCATGCCGAG
	S2 genomic DNA (right homology arm)	TAGT GGTCTC T GGGC ATGATCGCCGTGCTGTTGGACATATTC	TAGT GGTCTC T TATA GCAATGCCGGACTCCTTACCTTTG
Tango1-GFP knock-in cells
Pl18 (Cas9 and guide) (Housden et al., 2016)	-	GTTCG CGACCCTACAGCGAGGTATG	AAAC CATACCTCGCTGTAGGGTCG C
pBH-donor vector DNA (using BsaI) (Housden and Perrimon, 2016)	S2 genomic DNA (left homology arm)	TAGT GGTCTC T GACC CTCAGAATGACGAGCTGCGTGCCG	TAGT GGTCTC T cgat GTCGCGCTGCGTCCC
	pAGW (insert)	TAGT GGTCTC T atcg CGACCgTAtAGtGAaGTA ggtggcggagggtctggtggaggcgggagcggagggggtggctca GTGAGCAAGGGCGAGGAGCTGTTC	TAGT GGTCTC T cctg CTCCTCATCACTTGTACAGCTCGTCCATGCCGAGAG
	S2 genomic DNA (right homology arm)	TAGT GGTCTC T cagg GTGTGCCCGTGCAACCAAGT	TAGT GGTCTC T TATA CGGCAAGGATGACTTGGTGCGTAC
		*Bold sequences indicate portions encoding gRNA.
		**Underlined sequence indicates GGGGS*3 linker inserted between EGFP and GPAT4.
