## Supplemental Table 3 for "Identification of two pathways mediating protein targeting from ER to lipid droplets"

### Sheet: Sheet1
Genomic DNA PCR to generate template for dsRNA synthesis
dsRNA target	Primer (forward)*	Primer (reverse)*
LacZ	tgtatgaacggtctggtctttg	aataaggttttcccctgatgc
Arf79F	TAGCGATTAGCGTTCTTCA	CTGCCAAATGCAATGAACG
βCOP	CCAGTCAGTTGGGTGACCTT	CCTAGCAAGCCCATAACCAA
Seipin	ACGCCCTGCACCTTTCC	ACTATGGCCGACAATACGG
Rab1	CACCATCACGTCTTCATATTATAGG	TGGTGTGGTCGACTACTTTCTTGG
Rab1 (2)	TGCAGTTTAATGGTCTTTCCGTCG	GCTGCTTATTGGAGACTCGGGC
Rab1 5′ UTR	TTCCGGATTCACAGATGACATTTTC	GTGTAGCCCTGGTTGGAAGAGG
Rab7 (1)	GACACTGCTGGTCAGGAACGCT	CTCCAACTCTAACGCATTCTTGGC
Rab7 (2)	AAACAATCGTCCTGGCAATCCTGAC	TGCCAGAGGCTCGTTAAGACTCAG
Rab8 (1)	CACTGCCGGCCAGGAGCGTTTT	CGGTCAATTCGCACTTGTTTCCC
Rab8 (2)	AGGACAGTTGGTTGTCCAGGTGC	ACCCTCGATCTGTGCGATACTAC
Rab18 (1)	GAAAGTTTGCCAGGAAGCACAGG	GTAACACGTAGACGCGCTTGCC
Rab18 (2)	GCATTAAGCGGAGCTCAAACCAC	ATGATGGCAATGTTGGGATTGTCG
Rab18 (3)	TCTATCGTGAGAATGTAAACAAAGCA	TGTGTGGTTTGAGCTCCGCTTAATG
Rab32 (1)	TGACATCCACCAGCGATAAGCGC	GGATGCACGGAATGGGACTGCC
Rab32 (2)	GTTGCTCATCCGTTTTCCAGTGC	CCAGGTCAGCAGGAACACTTGTTC
Rab40 (1)	CCCAGGAATTCCGAAGGTTCTTG	TTATTGCTGCGCCAGATGTGCTC
Rab40 (2)	GCTGTCGCTTCAGGAATTGTGCTG	ATCGCACAGCTATTCCGACTGCTG
Bet5 (1)	TCGTTCTCAACACGGACACGACG	ATATATTGCGAATGCCGAAGATGGG
Bet5 (2)	AGCCAAACTCACCTACGGAATGC	GTTTCCAGATAATGCAGGGCGTAG
Trs20	GTCCACATACTACTTTGTTATTGTG	ACAAATACTTCCGACCAAAGATCTC
Trs20 (2)	AAGGAATTCAGCACCGTGAACAAG	TATTTGGCTGGCTGTGATGAAGG
Trs23 (1)	AGTCACCCTGGATGATGGACGC	TCCAGGGAGTAGAAGGGGTTCTT
Trs23 (2)	TCGGGTGGCCTTATATTCAACCT	TTCCATCCTTTCTGTTGAACGAGA
Trs33 (1)	GTCTGAAGAAATCCTTTTCGATTGC	TAGTTCCTGTTCACTTCTATGTGAA
Trs33 (2)	GACCTGGCCACTTTGGAGTATATA	CACGGTGCTGTTAATGCCTAGATT
I(3)76BDm (1)	GTCCTGAGCTGGGATTACTACCA	TTCTTCGGCCTGTTCGGCCAAT
I(3)76BDm (2)	CAAAAACTGCCCAAGTGGTTCCAT	GACTCCTTCCAGGAGCTGTGAC
Brun (1)	CCTCGAACTCATCTTCCTGCTC	ACATGAGGCGGTAACTTTGGTTC
Brun (2)	TCCAGTGGGTGCAAAATGATCTTA	TCCTGCTCCACATTTGAGTTGATG
SIDL (1)	AACTTCTACTGCGCTCTAAATGAG	ACGGGGAGGCAGTTAGGCTGA
SIDL (2)	TCTTTTCGAACGTCAAGCCTATTTG	AACTCTGCCAGCTCCAGGTAGA
GCC185 (1)	GCAGGAGAAGTTACAGAAGATCAAAC	TCCTTGCTGGCCAGTGATTCCTT
GCC185 (2)	CTACTGCCTCGAGACGTTCCCAC	GCATGTGTTGTTCACGTTCCTCGG
GM130 (1)	CAATCGCAGGCACAAATCAAGGAC	CTCGCTGGTTTCTTCCTTGGATG
GM130 (2)	ACCACGCCCACAGACAAGCAGC	AGCTCCACGCCCAAACTGACCAC
GM130 (3)	TCATTCGCACGATCACTCTCATCAG	CTCTGCGTTTGATAGAGGGCAATG
GMAP210 (1)	GGAACTGGACAAAAGAAATAAACTGC	GAGTTGCTCCTGCAACCTTGTTC
GMAP210 (2)	CTTCGTTCAATTCCTGGAGCAG	CGACACGATTGCACGTTTACAAGTG
Golgin84 (1)	GTGCTGGAAGCTCTGGTTAAAAGTC	CAACTCCTTTGCTAGTGTTTCCTCG
Golgin84 (2)	GACATGCGCCAAAAGATGACCAC	GAACCGCCTTGTCCCGCTCTTC
Golgin84 (3)	TTCTCATGCATCCAAGTCCATTCG	GGAGAGCAGCACAAACATGACCC
Golgin245 (1)	GCGAGAGATTCAAATACTACAAGATC	TTCGGCCAGCTTGGTGTTTTCGC
Golgin245 (2)	GGAGTCCAATATGCAGCAGGAG	GCTTAAGTCGCTCGTTGGACTG
Golgin245 (3)	CAAGGACGAAGCCGAATCGAAGC	CGCTCCATTTCCAGGCTCTTCTC
Grasp65 (1)	AGAACGACGACCTGTTCACGCTG	GGAACGGAAACGGGCTCGGCAAT
Grasp65 (2)	AGTCTCACCAACGTTGCCTTACATA	GTCCGGATAGTTCGTCGTTGCCT
P115 (1)	ATATACTCACGGAAACCATCAATGC	AGTAGCATTAGCAGACCCACCTTG
P115 (2)	CACAGGATGCGGAAGAGGTTGG	GGCAGGTCTGGGTGGACTGCTC
P115 (3)	ACTGGTCACGCCCAGTAATCAAC	GAGAAGAGTCCGGTGCAAAGGAG
Rint1	GACCAGCACCTGGAACATTTCG	CAGTTTATGCGACTGCTGGACG
Rint1 (2)	TGAGATTGTAGTCCAGCTTACCC	TCTACGAGGGCAACGACTGCG
Rint1 (3)	TATTGTATTGCGACATGGTCACACTG	AGCTTGTCCTCGAAGTGAGCCAG
Rod (1)	TGGTGGAGATCATGGCTAACATC	CCTTGGCGCTTTCAATTTGCTGAA
Rod (2)	ATGTACACGGCTTTGAAGGGATC	AATAAGCTCGGTGGGGTTCTCAAC
Zw10 (1)	TGGCACCTACGTTCGATTGTCGC	ATCATGCAGCGTGGGAAGAGGAAG
Zw10 (2)	AGCGAGCATGTGCTAAGGATCGAC	GGCACTCGTCCACCAGTAATTTC
Zw10 (3)	CAGGAGTTCGAGTTCGAGAGCAC	CTATACAATCTGCGTAATGGCCTTG
Zwilch (1)	AACTCTCATTGAAAATAGCTACCAGG	CACATTGGAAGAGCATACTAAAGGC
Zwilch (2)	CCCACCTACTTGGTGAGCATGG	TTGACATCCGTGTGGTAGGAGAC
Cog1 (1)	GACCATCCAGGACATTAAGTCCG	AAACCTTTCAAATTGGATAAATACTCTG
Cog1 (2)	CACTTATGGAGCAAGTGCGACAC	GGTGCTGTTGAGCACGTTTAAGCT
Cog2 (1)	GCCAGGCACGCAACTCGGCACC	GAAAGCATATTTGGAAGTAAACCGG
Cog2 (2)	GCTGACATTCGCAAACTTGACGC	ACTAGCAACTTCCGCCAAGATTTG
Cog3 (1)	GGACACTGGTGTGCCTCTCAAG	GGGCGTGGCTGGAGTGGACTG
Cog3 (2)	TGACATCAGACTACCTGCGGAGG	GCATTCGTCGATCTTGTTGAGGC
Cog4 (1)	TGGAGGAGAGCGTACTGAAGGC	AATCAACGGTGGCTTTCAACGCG
Cog4 (2)	CAACAAGCTGAACGACCAGATCGT	TAGTTCCTTCTGCGCCTTGTTTGC
Cog5 (1)	CTGCTGAAAACGGCTCTCGAGCA	GCAGATTGGGCAGATCCACGACC
Cog5 (2)	TCCTTATCTTCTGAGCAGAGCTGAT	AAACGCAGCGGATTCGGATGATAAT
Cog6 (1)	AGCTGCAGAACGCTTTGGGCTAC	AGACAGTTCAAAAGGTACACACCC
Cog6 (2)	TGGATGCTCTGAGTGGTCTGTCC	TGCGACAGTGGTTCTGAGTCCATC
Cog7 (1)	CGCGCATGGTCATGTTGTCCAATA	GCGTAACGTACAGAACACAGCACT
Cog7 (2)	ATAGCCCTGCAAAAGTCCCTGCAC	AGTTTGCTTCCATTGCTGCTGCC
Cog8 (1)	CGACTTTCTGCAGACTCTGGAAC	AGCCGAACAAATGCCTCTCGTTC
Cog8 (2)	CGCAAGCAGGTTGATCCCGAGC	TTATCCCTCGGCAGTGACAGGCA
Vps52 (1)	CAGAGCGTTTTGAACAACATAAGCAC	GCCCATCGTATCGATGTATTCACTG
Vps52 (2)	TGGTTTTGGGCGTGTTGATGGAG	GGGCGTGAGGAGCTTGTGGAATC
Vps53 (1)	TTTGTTCGCCATCAACAAGACGCAG	TTGATAGATTCTGCATATCGCGCG
Vps53 (2)	CGCTGCAAACTAACCCTCTCGG	GGAAGTTGCCGTTGTTGTTTCAGTT
Syx5	CACACAAACCTGCCAGCTAAGTG	GGTCTGTTTGATGAAGGCGTCTTC
Syx5 (2)	AAAAAGAAGAGCTTATTTGATGACAG	CTCAACGATGGTAGATTCTATATTTT
Syx5 (3)	GACGCGACGTGATCAGTTTAGCC	CATGGATAGGTACATGGGGCTTTT
Syx13 (1)	ACATTGGCCACAACATCACTGCC	CCCTGATCGTGCACCAGTCCAC
Syx13 (2)	GAACAGTATTGAGCAGACGGCCG	TGTTTGCGTGTGTTTGTTGAATATGG
Syx18 (1)	GCGCCAAGCGGAAGCCGCAG	GTCATCGTCGGCCTCCTGCTG
Syx18 (2)	GATCCCCTAAGCGCCGAGGATG	TTAATCGTAGTACCAGTCCAAGAAG
Membrin	TCCGACGATCCTCGACCAGCC	AGCTCAGTGCCCAGGAATCGC
Membrin (2)	AAGCAAGGTGACCACCACTCCTC	ACGAACTGCAGCATCATACGCAG
Sec20 (1)	TGCGTTTACATTACAGGCCATACG	TTCTCCTGCGAAACCAGACTGCC
Sec20 (2)	ACAGCCGCACCTCCATCGCCG	CGTCGTCCGTACTTTTTGAGCAG
Gos28 (1)	TCCTCGCTAAATGAGTCCATGTCC	ATCAGTGGGAATCGATTGGAGATAT
Gos28 (2)	CCACACGAAAGTCGAACAAATAAAG	AGCTCCGATTTTGCTGAATGCCAC
Bet1	CGCCGCAACAACTACCCGTACC	ACTTAAACTTTAGGGTTATCCAGAGG
Bet1 (2)	GCTCGGCGACTAAAAATTGAATTGC	TGGGATATACGCTTCTTGGCTCAA
Use1 (1)	ATGCCCTGCGAAGACGTCGAGG	CAATTACGAAGGCAATCATCAGCC
Use1 (2)	GCCAAAAGCGAACAGAACTTCTGG	CAGTGCATTTTCCCCAGTTTCGC
Ykt6	GTGTCATGTCTATGTGCGGGCG	AATCATCAAAGCCCAAGTCGCAC
Ykt6 (2)	GATGGCCAGTTGCCAGTTACGAT	TTTATTGAAACGCCCACACATTCCG
Sec22 (1)	TAATCGAGAACGACGTCTGCTACC	CTGTGCCACGTTGGAGCACGTC
Sec22 (2)	ACCGGTGACGTGGTTACATTGCA	TCCTTCCACTGGCTGCTACTTATT
αSNAP	CGTCAAGGACTACGACAGCATC	TTACGCATCCAAATGGAACATCAG
αSNAP (2)	CCAAGTCTATTCAGCACTATGAGC	TGATGAGCTTGAACTCCCTGGAG
NSF	CCGTGCCGCCCAGTCGAGTG	CCCAATCGATCCGTAGTCCAGC
NSF (2)	ATAAACCCGGATTGGGACTTTGGC	AACATAGTTCCGATTTGGCGAGCC
Sec12	CGAAACGCACACTCGGGCGTGG	CACGCTGCTTTCCCACCTTGCC
Sec12 (2)	TGTTCGTGCTGTGCTCCTACATTG	CGAATGGTGTGCTAAACCCACCAC
Sar1	GGTTGTTAGCTGATACAGTCCGAAC	GACGCGTCTGGAAGGACTACTTC
Sar1 (2)	TTGCACGCGCCGATTTGCCCGG	TAAAAGTTTCCCTTGCGCACTCCG
Sec16	GCTCATGGAGAGGGTTTCAACTTA	TCTCGCAACGACGGGGCATTGG
Sec16 (2)	GTTACACCTGCGGAACCACTTGC	CTCCTGAGCCACCAGATAGCAAAA
Sec23	GTTCGGCGAGTACTCAAAGGACG	TGGCATGTCCTGGTATTTGAGGGC
Sec23 (2)	TTACCAGCCTTTGAAGGAGCGCC	CTCGGAAATGGCAGCATATTGAGG
Tango1	ATTGCCAAAATCACCTACGCCATTG	CAGAGGCGTTAAGAACAGGCTGC
Tango1 (2)	TGCAGCGCTCAAGTGAGGAAGC	GCCTTCCTTTGAGAAGGTGGCAC
*All primers were flanked by T7 promoter sequence (TAATACGACTCACTATAGGG) at the 5’ end.
